# Convergence, plasticity, and tissue residence of regulatory T cell response via TCR repertoire prism

**DOI:** 10.1101/2023.06.15.544726

**Authors:** T.O. Nakonechnaya, B. Moltedo, E.V. Putintseva, S. Leyn, D.A. Bolotin, O.V. Britanova, M. Shugay, D.M. Chudakov

**Author notes:** These authors contributed equally (T.O. Nakonechnaya, B. Moltedo, E.V. Putintseva).

## Abstract

Suppressive function of regulatory T cells (Treg) is dependent on signaling of their antigen receptors triggered by cognate self, dietary or microbial antigens in the form of peptide-MHC class II complexes. However, it remains largely unknown whether distinct or shared repertoires of Treg TCRs are mobilized in response to different challenges in the same tissue or the same challenge in different tissues. Here we used a fixed TCRβ chain FoxP3-GFP mouse model to analyze conventional (eCD4) and regulatory (eTreg) effector TCRα repertoires in response to six distinct antigenic challenges to the lung and skin. This model showed highly “digital” repertoire behavior, allowing for easy-to-track challenge-specific TCRα CDR3 clusters. For both studied subsets, we observed challenge-specific clonal expansion yielding homologous TCRα clusters within and across animals and exposure sites, which were also reflected in the draining lymph nodes but not systemically. Some clusters were shared across cancer challenges, suggesting response to common tumor-associated antigens. For most challenges, eCD4 and eTreg clonal response did not overlap, indicating the distinct origin of the two cell subsets. At the same time, we observed such overlap at the sites of certain tumor challenges. The overlaps included dominant responding TCRα motif and characteristic iNKT TCRα, suggesting the tumor-induced eCD4-eTreg plasticity. Additionally, our TCRα repertoire analysis demonstrated that distinct antigenic specificities are characteristic for eTreg cells residing in particular lymphatic tissues, regardless of the challenge, revealing the homing-specific, antigen-specific resident Treg populations. Altogether, our study highlights both challenge-specific and tissue-specific responses of Treg cells associated with distinct clonal expansions.

**Graphical abstract:** 
