## Supplementary Table 1 for "Convergence, plasticity, and tissue residence of regulatory T cell response via TCR repertoire prism"

### Sheet: metadata 1
sample	cell_type	organ	challenge	cancer	site of challenge	mouse
Axln_ECD4_B16_Lungtumor	ECD4	AXLN	B16	LUNGTUMOR	LUNG	4
Axln_ETREG_B16_Lungtumor	ETREG	AXLN	B16	LUNGTUMOR	LUNG	4
IgLN_ECD4_B16_Lungtumor	ECD4	IGLN	B16	LUNGTUMOR	LUNG	4
IgLN_ETREG_B16_Lungtumor	ETREG	IGLN	B16	LUNGTUMOR	LUNG	4
LUNG_ECD4-B16_Lungtumor	ECD4	LUNG	B16	LUNGTUMOR	LUNG	4
LUNG_ETREG_B16_Lungtumor	ETREG	LUNG	B16	LUNGTUMOR	LUNG	4
MLN_ECD4_B16_Lungtumor	ECD4	MLN	B16	LUNGTUMOR	LUNG	4
MLN_ETREG_B16-Lungtumor	ETREG	MLN	B16	LUNGTUMOR	LUNG	4
Spl_ECD4_B16_Lungtumor	ECD4	SPL	B16	LUNGTUMOR	LUNG	4
Spl_ETREG_B16_Lungtumor	ETREG	SPL	B16	LUNGTUMOR	LUNG	4
Thymus_spCD4_B16_Lungtumor	SPCD4	THYMUS	B16	LUNGTUMOR	LUNG	4
Thymus_spNTREG_B16_Lungtumor	SPNTREG	THYMUS	B16	LUNGTUMOR	LUNG	4
Axln_ECD4-LLC_Lungtumor	ECD4	AXLN	LLC	LUNGTUMOR	LUNG	4
Axln_ETREG_LLC_Lungtumor	ETREG	AXLN	LLC	LUNGTUMOR	LUNG	4
IgLN_ECD4-LLC-Lungtumor	ECD4	IGLN	LLC	LUNGTUMOR	LUNG	6
IgLN_ETREG-LLC_Lungtumor	ETREG	IGLN	LLC	LUNGTUMOR	LUNG	6
LUNG_ECD4-LLC_Lungtumor	ECD4	LUNG	LLC	LUNGTUMOR	LUNG	7
LUNG_ETREG_LLC_Lungtumor	ETREG	LUNG	LLC	LUNGTUMOR	LUNG	7
MLN_ECD4-LLC_Lungtumor	ECD4	MLN	LLC	LUNGTUMOR	LUNG	7
MLN_ETREG-LLC_Lungtumor	ETREG	MLN	LLC	LUNGTUMOR	LUNG	7
Spl_ECD4-LLC_Lungtumor	ECD4	SPL	LLC	LUNGTUMOR	LUNG	7
Spl_ETREG-LLC_Lungtumor	ETREG	SPL	LLC	LUNGTUMOR	LUNG	7
Thymus_spCD4_LLC_Lungtumor	SPCD4	THYMUS	LLC	LUNGTUMOR	LUNG	4
Thymus_spNTREG_LLC_Lungtumor	SPNTREG	THYMUS	LLC	LUNGTUMOR	LUNG	4
Axln_ECD4-Pymt_Lungtumor	ECD4	AXLN	PYMT	LUNGTUMOR	LUNG	4
Axln_ETREG_Pymt_Lungtumor	ETREG	AXLN	PYMT	LUNGTUMOR	LUNG	4
IgLN_ECD4-Pymt_Lungtumor	ECD4	IGLN	PYMT	LUNGTUMOR	LUNG	4
IgLN_ETREG-Pymt_Lungtumor	ETREG	IGLN	PYMT	LUNGTUMOR	LUNG	4
LUNG_ECD4_Pymt_Lungtumor	ECD4	LUNG	PYMT	LUNGTUMOR	LUNG	4
LUNG_ETREG_Pymt_Lungtumor	ETREG	LUNG	PYMT	LUNGTUMOR	LUNG	4
MLN_ECD4_Pymt_Lungtumor	ECD4	MLN	PYMT	LUNGTUMOR	LUNG	4
MLN_ETREG-Pymt_Lungtumor	ETREG	MLN	PYMT	LUNGTUMOR	LUNG	4
Spl_ECD4-Pymt_Lungtumor	ECD4	SPL	PYMT	LUNGTUMOR	LUNG	4
Spl_ETREG_Pymt_Lungtumor	ETREG	SPL	PYMT	LUNGTUMOR	LUNG	4
Thymus_spCD4_Pymt_Lungtumor	SPCD4	THYMUS	PYMT	LUNGTUMOR	LUNG	4
Thymus_spNTREG_Pymt_Lungtumor	SPNTREG	THYMUS	PYMT	LUNGTUMOR	LUNG	4
Axln_ECD4-Bleo_Lung	ECD4	AXLN	BLEO	NONE	LUNG	4
Axln_ETREG_Bleo_Lung	ETREG	AXLN	BLEO	NONE	LUNG	4
IgLN_ECD4-Bleo_Lung	ECD4	IGLN	BLEO	NONE	LUNG	6
IgLN_ETREG-Bleo_Lung	ETREG	IGLN	BLEO	NONE	LUNG	6
Lung_ECD4-Bleo_Lung	ECD4	LUNG	BLEO	NONE	LUNG	8
Lung_ETREG_Bleo_Lung	ETREG	LUNG	BLEO	NONE	LUNG	8
MLN_ECD4_Bleo_Lung	ECD4	MLN	BLEO	NONE	LUNG	7
MLN_ETREG_Bleo_Lung	ETREG	MLN	BLEO	NONE	LUNG	7
Spl_ECD4_Bleo_Lung	ECD4	SPL	BLEO	NONE	LUNG	7
Spl_Etreg_Bleo_Lung	ETREG	SPL	BLEO	NONE	LUNG	7
Thymus_spCD4_Bleo_Lung	SPCD4	THYMUS	BLEO	NONE	LUNG	4
Thymus_spNTREG_Bleo_Lung	SPNTREG	THYMUS	BLEO	NONE	LUNG	7
Axln_ECD4-CTRL	ECD4	AXLN	CTRL	NONE	CONTROL	3
Axln_ETREG_CTRL	ETREG	AXLN	CTRL	NONE	CONTROL	3
IgLN_ECD4-CTRL	ECD4	IGLN	CTRL	NONE	CONTROL	7
IgLN_ETREG-CTRL	ETREG	IGLN	CTRL	NONE	CONTROL	7
Lung_ECD4-CTRL	ECD4	LUNG	CTRL	NONE	CONTROL	6
Lung_ETREG_CTRL	ETREG	LUNG	CTRL	NONE	CONTROL	6
MLN_ECD4-CTRL	ECD4	MLN	CTRL	NONE	CONTROL	6
MLN_ETREG-CTRL	ETREG	MLN	CTRL	NONE	CONTROL	6
Spl_ECD4-CTRL	ECD4	SPL	CTRL	NONE	CONTROL	6
Spl_ETREG-CTRL	ETREG	SPL	CTRL	NONE	CONTROL	6
Thymus_spCD4-CTRL	SPCD4	THYMUS	CTRL	NONE	CONTROL	6
Thymus_spNTREG_CTRL	SPNTREG	THYMUS	CTRL	NONE	CONTROL	6
IgLN_ECD4_Flu_Lung	ECD4	IGLN	FLU	NONE	LUNG	4
IgLN_ETREG_Flu_Lung	ETREG	IGLN	FLU	NONE	LUNG	4
LUNG_ECD4_Flu4_Lung	ECD4	LUNG	FLU	NONE	LUNG	4
LUNG_ETREG_Flu_Lung	ETREG	LUNG	FLU	NONE	LUNG	4
MLN_ETREG_Flu_Lung	ETREG	MLN	FLU	NONE	LUNG	4
Spl_ECD4_Flu_Lung	ECD4	SPL	FLU	NONE	LUNG	4
Spl_Etreg_Flu_Lung	ETREG	SPL	FLU	NONE	LUNG	4
MLN_ECD4_Flu_Lung	ECD4	MLN	FLU	NONE	LUNG	4
Axln_ECD4_Worm_Lung	ECD4	AXLN	WORM	NONE	LUNG	3
Axln_ETREG_Worm_Lung	ETREG	AXLN	WORM	NONE	LUNG	3
IgLN_ECD4-Worm_Lung	ECD4	IGLN	WORM	NONE	LUNG	6
IgLN_ETREG_Worm_Lung	ETREG	IGLN	WORM	NONE	LUNG	6
Lung_ECD4_Worm	ECD4	LUNG	WORM	NONE	LUNG	6
Lung_ETREG_Worm	ETREG	LUNG	WORM	NONE	LUNG	6
MLN_ECD4-Worm_Lung	ECD4	MLN	WORM	NONE	LUNG	6
MLN_ETREG_Worm_Lung	ETREG	MLN	WORM	NONE	LUNG	6
Spl_ECD4_Worm_Lung	ECD4	SPL	WORM	NONE	LUNG	5
Spl_ETREG_Worm_Lung	ETREG	SPL	WORM	NONE	LUNG	5
Thymus_spCD4_Worm_Lung	SPCD4	THYMUS	WORM	NONE	LUNG	3
Thymus_spNTREG_Worm_Lung	SPNTREG	THYMUS	WORM	NONE	LUNG	5
Axln_ECD4_B16_Skintumor	ECD4	AXLN	B16	SKINTUMOR	SKIN	3
Axln_ETREG_B16_Skintumor	ETREG	AXLN	B16	SKINTUMOR	SKIN	4
IgLN_ECD4_B16_Skintumor	ECD4	IGLN	B16	SKINTUMOR	SKIN	3
IgLN_ETREG_B16_Skintumor	ETREG	IGLN	B16	SKINTUMOR	SKIN	3
Skin_ECD4_B16_Skintumor	ECD4	SKIN	B16	SKINTUMOR	SKIN	3
Skin_ETREG_B16_Skintumor	ETREG	SKIN	B16	SKINTUMOR	SKIN	3
Spl_ECD4_B16_Skintumor	ECD4	SPL	B16	SKINTUMOR	SKIN	3
Spl_ETREG_B16_Skintumor	ETREG	SPL	B16	SKINTUMOR	SKIN	3
Thymus_spCD4_B16_Skintumor	SPCD4	THYMUS	B16	SKINTUMOR	SKIN	2
Thymus_spNTREG_B16_Skintumor	SPNTREG	THYMUS	B16	SKINTUMOR	SKIN	2
Axln_ECD4_LLC_Skintumor	ECD4	AXLN	LLC	SKINTUMOR	SKIN	4
Axln_ETREG_LLC_Skintumor	ETREG	AXLN	LLC	SKINTUMOR	SKIN	4
IgLN_ECD4_LLC_Skintumor	ECD4	IGLN	LLC	SKINTUMOR	SKIN	4
IgLN_ETREG_LLC_Skintumor	ETREG	IGLN	LLC	SKINTUMOR	SKIN	4
Skin_ECD4_LLC_Skintumor	ECD4	SKIN	LLC	SKINTUMOR	SKIN	8
Skin_ETREG_LLC_Skintumor	ETREG	SKIN	LLC	SKINTUMOR	SKIN	8
Spl_ECD4-LLC_Skintumor	ECD4	SPL	LLC	SKINTUMOR	SKIN	4
Spl_ETREG-LLC_Skintumor	ETREG	SPL	LLC	SKINTUMOR	SKIN	4
Thymus_spCD4_LLC_Skintumor	SPCD4	THYMUS	LLC	SKINTUMOR	SKIN	4
Thymus_spNTREG_LLC_Skintumor	SPNTREG	THYMUS	LLC	SKINTUMOR	SKIN	4
Axln_ECD4_Pymt_Skintumor	ECD4	AXLN	PYMT	SKINTUMOR	SKIN	4
Axln_ETREG_Pymt_Skintumor	ETREG	AXLN	PYMT	SKINTUMOR	SKIN	4
IgLN_ECD4_Pymt_Skintumor	ECD4	IGLN	PYMT	SKINTUMOR	SKIN	4
IgLN_ETREG_Pymt_Skintumor	ETREG	IGLN	PYMT	SKINTUMOR	SKIN	4
Skin_ECD4-Pymt_Skintumor	ECD4	SKIN	PYMT	SKINTUMOR	SKIN	8
Skin_ETREG_Pymt_Skintumor	ETREG	SKIN	PYMT	SKINTUMOR	SKIN	8
Spl_ECD4_Pymt_Skintumor	ECD4	SPL	PYMT	SKINTUMOR	SKIN	4
Spl_ETREG_Pymt_Skintumor	ETREG	SPL	PYMT	SKINTUMOR	SKIN	4
Thymus_spCD4_Pymt1_Skintumor	SPCD4	THYMUS	PYMT	SKINTUMOR	SKIN	3
Thymus_spNTREG_Pymt_Skintumor	SPNTREG	THYMUS	PYMT	SKINTUMOR	SKIN	3
