## Supplementary Table 3 for "Convergence, plasticity, and tissue residence of regulatory T cell response via TCR repertoire prism"

### Sheet: Samples pairing
organ	challenge	site of challenge	cancer	eCD4 sample	eTreg sample
LUNG	B16	LUNG	LUNGTUMOR	Lung_tumor_ECD4-B16-1_S22	Lung_tumor_ETREG_B16-1_S23
LUNG	B16	LUNG	LUNGTUMOR	Lung_tumor_ECD4-B16-2_S23	Lung_tumor_ETREG_B16-2_S24
LUNG	B16	LUNG	LUNGTUMOR	Lung_tumor_ECD4-B16-3_S24	Lung_tumor_ETREG_B16-3_S25
LUNG	B16	LUNG	LUNGTUMOR	Lung_tumor_ECD4-B16-4_S25	Lung_tumor_ETREG_B16-4_S26
LUNG	LLC	LUNG	LUNGTUMOR	Lung_tumor_ECD4-LLC1_old_S1	Lung_tumor_ETreg_LLC_1_old
LUNG	LLC	LUNG	LUNGTUMOR	Lung_tumor_ECD4-LLC2_old_S2	Lung_tumor_ETreg_LLC_2_old
LUNG	LLC	LUNG	LUNGTUMOR	Lung_tumor_ECD4-LLC3_old_S3	Lung_tumor_ETreg_LLC_3_old
LUNG	LLC	LUNG	LUNGTUMOR	Lung_tumor_ECD4-LLC-1_S18	Lung_ tumor_ETREG_LLC-1_S19
LUNG	LLC	LUNG	LUNGTUMOR	Lung_tumor_ECD4-LLC-2_S19	Lung_ tumor_ETREG_LLC-2_S20
LUNG	LLC	LUNG	LUNGTUMOR	Lung_tumor_ECD4-LLC-3_S20	Lung_ tumor_ETREG_LLC-3_S21
LUNG	LLC	LUNG	LUNGTUMOR	Lung_tumor_ECD4-LLC-4_S21	Lung_ tumor_ETREG_LLC-4_S22
LUNG	PYMT	LUNG	LUNGTUMOR	Lung_tumor_ECD4-Pymt-1_S15	Lung_tumor_ETREG_Pymt-1_S15
LUNG	PYMT	LUNG	LUNGTUMOR	Lung_tumor_ECD4-Pymt-2_S16	Lung_tumor_ETREG_Pymt-2_S16
LUNG	PYMT	LUNG	LUNGTUMOR	Lung_tumor_ECD4-Pymt-3_S17	Lung_tumor_ETREG_Pymt-3_S17
LUNG	PYMT	LUNG	LUNGTUMOR	Lung_tumor_ECD4-Pymt-4_S46	Lung_tumor_ETREG_Pymt-4_S18
LUNG	CTRL	CONTROL	NONE	Lung_ECD4-Ctrl2_old_S16	Lung_ETREG_Ctrl_2_old
LUNG	CTRL	CONTROL	NONE	Lung_ECD4-Ctrl3_old_S17	Lung_ETREG_Ctrl_3_old
LUNG	CTRL	CONTROL	NONE	Lung_ECD4-Ctrl1_S1	Lung_ETREG_CTRL1_S1
LUNG	CTRL	CONTROL	NONE	Lung_ECD4-Ctrl2_S2	Lung_ETREG_CTRL2_S2
LUNG	CTRL	CONTROL	NONE	Lung_ECD4-Ctrl3_S3	Lung_ETREG_CTRL3_S3
LUNG	BLEO	LUNG	NONE	Lung_ECD4-Bleo1_old_S5	Lung_ETREG_Bleo_1_old
LUNG	BLEO	LUNG	NONE	Lung_ECD4-Bleo1_S4	Lung_ETREG_Bleo1_S4
LUNG	BLEO	LUNG	NONE	Lung_ECD4-Bleo2_old_S6	Lung_ETREG_Bleo_2_old
LUNG	BLEO	LUNG	NONE	Lung_ECD4-Bleo2_S5	Lung_ETREG_Bleo2_S5
LUNG	BLEO	LUNG	NONE	Lung_ECD4-Bleo3_old_S7	Lung_ETREG_Bleo_3_old
LUNG	BLEO	LUNG	NONE	Lung_ECD4-Bleo3_S6	Lung_ETREG_Bleo3_S6
LUNG	BLEO	LUNG	NONE	Lung_ECD4-Bleo4_old_S4	Lung_ETREG_Bleo_4_old
LUNG	BLEO	LUNG	NONE	Lung_ECD4-Bleo4_S7	Lung_ETREG_Bleo4_S7
LUNG	FLU	LUNG	NONE	Lung_ECD4-Flu1_S8	Lung_ETREG_Flu_1
LUNG	FLU	LUNG	NONE	Lung_ECD4-Flu2_S9	Lung_ETREG_Flu_2
LUNG	FLU	LUNG	NONE	Lung_ECD4-Flu3_S10	Lung_ETREG_Flu_3
LUNG	FLU	LUNG	NONE	Lung_ECD4-Flu4_S11	Lung_ETREG_Flu_4
LUNG	WORM	LUNG	NONE	Lung_ECD4-Worm1_old_S12	Lung_ETREG_Worm_1_old
LUNG	WORM	LUNG	NONE	Lung_ECD4-Worm1_S12	Lung_ETREG_Worm1_S12
LUNG	WORM	LUNG	NONE	Lung_ECD4-Worm2_old_S13	Lung_ETREG_Worm_2_old
LUNG	WORM	LUNG	NONE	Lung_ECD4-Worm2_S13	Lung_ETREG_Worm2_S13
LUNG	WORM	LUNG	NONE	Lung_ECD4-Worm3_old_S14	Lung_ETREG_Worm_3_old
LUNG	WORM	LUNG	NONE	Lung_ECD4-Worm3_S14	Lung_ETREG_Worm3_S14
IGLN	B16	LUNG	LUNGTUMOR	IgLN_ECD4-B16-1_Lungtumor_S29	IgLN_ETREG-B16-1_Lungtumor_S29
IGLN	B16	LUNG	LUNGTUMOR	IgLN_ECD4-B16-2_Lungtumor_S30	IgLN_ETREG-B16-2_Lungtumor_S30
IGLN	B16	LUNG	LUNGTUMOR	IgLN_ECD4-B16-3_Lungtumor_S31	IgLN_ETREG-B16-3_Lungtumor_S31
IGLN	B16	LUNG	LUNGTUMOR	IgLN_ECD4-B16-4_Lungtumor_S32	IgLN_ETREG-B16-4_Lungtumor_S32
IGLN	LLC	LUNG	LUNGTUMOR	IgLN_ECD4-LLC-1-Lungtumor_S19	IgLN_ETREG-LLC-1_Lungtumor_S19
IGLN	LLC	LUNG	LUNGTUMOR	IgLN_ECD4-LLC-1-Lungtumor-old_S22	IgLN_ETREG-LLC-1_Lungtumor_S22_old
IGLN	LLC	LUNG	LUNGTUMOR	IgLN_ECD4-LLC-2-Lungtumor_S20	IgLN_ETREG-LLC-2_Lungtumor_S20
IGLN	LLC	LUNG	LUNGTUMOR	IgLN_ECD4-LLC-2-Lungtumor-old_S23	IgLN_ETREG-LLC-2_Lungtumor_S23_old
IGLN	LLC	LUNG	LUNGTUMOR	IgLN_ECD4-LLC-3-Lungtumor_S21	IgLN_ETREG-LLC-3_Lungtumor_S21
IGLN	LLC	LUNG	LUNGTUMOR	IgLN_ECD4-LLC-3-Lungtumor-old_S24	IgLN_ETREG-LLC-3_Lungtumor_S24_old
IGLN	PYMT	LUNG	LUNGTUMOR	IgLN_ECD4-Pymt-1-Lungtumor_S25	IgLN_ETREG-Pymt-1_Lungtumor_S25
IGLN	PYMT	LUNG	LUNGTUMOR	IgLN_ECD4-Pymt-2-Lungtumor_S26	IgLN_ETREG-Pymt-2_Lungtumor_S26
IGLN	PYMT	LUNG	LUNGTUMOR	IgLN_ECD4-Pymt-3-Lungtumor_S27	IgLN_ETREG-Pymt-3_Lungtumor_S27
IGLN	PYMT	LUNG	LUNGTUMOR	IgLN_ECD4-Pymt-4-Lungtumor_S28	IgLN_ETREG-Pymt-4_Lungtumor_S28
IGLN	CTRL	CONTROL	NONE	IgLN_ECD4-CTRL1_S12	IgLN_ETREG-CTRL1_S12
IGLN	CTRL	CONTROL	NONE	IgLN_ECD4-CTRL1-old_S15	IgLN_ETREG-CTRL1-old_S15
IGLN	CTRL	CONTROL	NONE	IgLN_ECD4-CTRL2_S13	IgLN_ETREG-CTRL2_S13
IGLN	CTRL	CONTROL	NONE	IgLN_ECD4-CTRL2-old_S16	IgLN_ETREG-CTRL2-old_S16
IGLN	CTRL	CONTROL	NONE	IgLN_ECD4-CTRL3_S14	IgLN_ETREG-CTRL3_S14
IGLN	CTRL	CONTROL	NONE	IgLN_ECD4-CTRL3-old_S17	IgLN_ETREG-CTRL3-old_S17
IGLN	CTRL	CONTROL	NONE	IgLN_ECD4-CTRL4-old_S18	IgLN_ETREG-CTRL4-old_S18
IGLN	BLEO	LUNG	NONE	IgLN_ECD4-Bleo1_Lung_S39	IgLN_ETREG-Bleo1_Lung_S39
IGLN	BLEO	LUNG	NONE	IgLN_ECD4-Bleo1-old_Lung_S42	IgLN_ETREG-Bleo1_old_Lung_S42
IGLN	BLEO	LUNG	NONE	IgLN_ECD4-Bleo2_Lung_S40	IgLN_ETREG-Bleo2_Lung_S40
IGLN	BLEO	LUNG	NONE	IgLN_ECD4-Bleo2-old_Lung_S43	IgLN_ETREG-Bleo2_old_Lung_S43
IGLN	BLEO	LUNG	NONE	IgLN_ECD4-Bleo3_Lung_S41	IgLN_ETREG-Bleo3_Lung_S41
IGLN	BLEO	LUNG	NONE	IgLN_ECD4-Bleo3-old_Lung_S44	IgLN_ETREG-Bleo3_old_Lung_S48
IGLN	FLU	LUNG	NONE	IgLN_ECD4-Flu1_Lung_S45	IgLN_ETREG-Flu1_Lung_S44
IGLN	FLU	LUNG	NONE	IgLN_ECD4-Flu2_Lung_S46	IgLN_ETREG-Flu2_Lung_S45
IGLN	FLU	LUNG	NONE	IgLN_ECD4-Flu3_Lung_S47	IgLN_ETREG-Flu3_Lung_S46
IGLN	FLU	LUNG	NONE	IgLN_ECD4-Flu4_Lung_S48	IgLN_ETREG-Flu4_Lung_S47
IGLN	WORM	LUNG	NONE	IgLN_ECD4-Worm1-old_Lung_S36	IgLN_ETREG-Worm1_Lung_old_S36
IGLN	WORM	LUNG	NONE	IgLN_ECD4-Worm1_Lung_S33	IgLN_ETREG-Worm1_Lung_S33
IGLN	WORM	LUNG	NONE	IgLN_ECD4-Worm2-old_Lung_S37	IgLN_ETREG-Worm2_Lung_old_S37
IGLN	WORM	LUNG	NONE	IgLN_ECD4-Worm2_Lung_S34	IgLN_ETREG-Worm2_Lung_S34
IGLN	WORM	LUNG	NONE	IgLN_ECD4-Worm3-old_Lung_S38	IgLN_ETREG-Worm3_Lung_old_S38
IGLN	WORM	LUNG	NONE	IgLN_ECD4-Worm3_S35_Lung	IgLN_ETREG-Worm3_Lung_S35
SPL	B16	LUNG	LUNGTUMOR	Spl_ECD4-B16-1_Lungtumor_S26	Spl_Etreg-B16-1_Lungtumor_S26
SPL	B16	LUNG	LUNGTUMOR	Spl_ECD4-B16-2_Lungtumor_S27	Spl_Etreg-B16-2_Lungtumor_S27
SPL	B16	LUNG	LUNGTUMOR	Spl_ECD4-B16-3_Lungtumor_S28	Spl_Etreg-B16-3_Lungtumor_S28
SPL	B16	LUNG	LUNGTUMOR	Spl_ECD4-B16-4_Lungtumor_S29	Spl_Etreg-B16-4_Lungtumor_S29
		LUNG
SPL	LLC	LUNG	LUNGTUMOR	Spl_ECD4-LLC-1_Lungtumor_S7	Spl_Etreg-LLC-1_Lungtumor_S7
SPL	LLC	LUNG	LUNGTUMOR	Spl_ECD4-LLC-1_Lungtumor_old_S11	Spl_Etreg-LLC-1-Lungtumor_old_S11
SPL	LLC	LUNG	LUNGTUMOR	Spl_ECD4-LLC-2_Lungtumor_old_S12	Spl_Etreg-LLC-2-Lungtumor_old_S12
SPL	LLC	LUNG	LUNGTUMOR	Spl_ECD4-LLC-2_Lungtumor_S8	Spl_Etreg-LLC-2_Lungtumor_S8
SPL	LLC	LUNG	LUNGTUMOR	Spl_ECD4-LLC-3_Lungtumor_old_S13	Spl_Etreg-LLC-3-Lungtumor_old_S13
SPL	LLC	LUNG	LUNGTUMOR	Spl_ECD4-LLC-3_Lungtumor_S9	Spl_Etreg-LLC-3_Lungtumor_S9
SPL	LLC	LUNG	LUNGTUMOR	Spl_ECD4-LLC-4_Lungtumor_S10	Spl_Etreg-LLC-4_Lungtumor_S10
SPL	PYMT	LUNG	LUNGTUMOR	Spl_ECD4-Pymt-1_Lungtumor_S18	Spl_Etreg-Pymt1_Lungtumor_S18
SPL	PYMT	LUNG	LUNGTUMOR	Spl_ECD4-Pymt-2_Lungtumor_S19	Spl_Etreg-Pymt2_Lungtumor_S19
SPL	PYMT	LUNG	LUNGTUMOR	Spl_ECD4-Pymt-3_Lungtumor_S20	Spl_Etreg-Pymt3_Lungtumor_S20
SPL	PYMT	LUNG	LUNGTUMOR	Spl_ECD4-Pymt-4_Lungtumor_S21	Spl_Etreg-Pymt4_Lungtumor_S21
SPL	CTRL	CONTROL	NONE	Spl_ECD4-Ctrl1_S1	Spl_Etreg-Ctrl1_S1
SPL	CTRL	CONTROL	NONE	Spl_ECD4-Ctrl1-old_S4	Spl_Etreg-Ctrl1-old_S4
SPL	CTRL	CONTROL	NONE	Spl_ECD4-Ctrl2_S2	Spl_Etreg-Ctrl2_S2
SPL	CTRL	CONTROL	NONE	Spl_ECD4-Ctrl2-old_S5	Spl_Etreg-Ctrl2-old_S5
SPL	CTRL	CONTROL	NONE	Spl_ECD4-Ctrl3_S3	Spl_Etreg-Ctrl3_S3
SPL	CTRL	CONTROL	NONE	Spl_ECD4-Ctrl3-old_S6	Spl_Etreg-Ctrl3-old_S6
SPL	BLEO	LUNG	NONE	Spl_ECD4-Bleo1_Lung_old_S37	Spl_Etreg-Bleo1_Lung_old_S37
SPL	BLEO	LUNG	NONE	Spl_ECD4-Bleo1_Lung_S33	Spl_Etreg-Bleo1_Lung_S33
SPL	BLEO	LUNG	NONE	Spl_ECD4-Bleo2_Lung_old_S38	Spl_Etreg-Bleo2_Lung_old_S38
SPL	BLEO	LUNG	NONE	Spl_ECD4-Bleo2_Lung_S34	Spl_Etreg-Bleo2_Lung_S34
SPL	BLEO	LUNG	NONE	Spl_ECD4-Bleo3_Lung_old_S39	Spl_Etreg-Bleo3_Lung_old_S39
SPL	BLEO	LUNG	NONE	Spl_ECD4-Bleo3_Lung_S35	Spl_Etreg-Bleo3_Lung_S35
SPL	BLEO	LUNG	NONE	Spl_ECD4-Bleo4_Lung__S36	Spl_Etreg-Bleo4_Lung_S36
SPL	FLU	LUNG	NONE	Spl_ECD4-Flu1_Lung_S40	Spl_Etreg-Flu1_Lung_S40
SPL	FLU	LUNG	NONE	Spl_ECD4-Flu2_Lung_S41	Spl_Etreg-Flu2_Lung_S41
SPL	FLU	LUNG	NONE	Spl_ECD4-Flu3_Lung_S42	Spl_ETreg-Flu3_Lung_S42
SPL	FLU	LUNG	NONE	Spl_ECD4-Flu4_Lung_S43	Spl_Etreg-Flu4_Lung_S43
SPL	WORM	LUNG	NONE	Spl_ECD4-Worm-1_Lung_old_S47	Spl_Etreg-Worm-1-Lung_old_S47
SPL	WORM	LUNG	NONE	Spl_ECD4-Worm1_Lung_S44	Spl_Etreg-Worm1-Lung_S44
SPL	WORM	LUNG	NONE	Spl_ECD4-Worm_Lung_old_S48	Spl_Etreg-Worm-2-Lung_old_S48
SPL	WORM	LUNG	NONE	Spl_ECD4-Worm2_Lung_S45	Spl_Etreg-Worm2-Lung_S45
SPL	WORM	LUNG	NONE	Spl_ECD4-Worm3_Lung_S46	Spl_Etreg-Worm3-Lung_S46
SKIN	B16	SKIN	SKINTUMOR	Skin_tumor_ECD4-B16-1_S30	Skin_tumor_ETREG_B16-1_S31
SKIN	B16	SKIN	SKINTUMOR	Skin_tumor_ECD4-B16-2_S31	Skin_tumor_ETREG_B16-2_S32
SKIN	B16	SKIN	SKINTUMOR	Skin_tumor_ECD4-B16-3_S32	Skin_tumor_ETREG_B16-3_S33
SKIN	LLC	SKIN	SKINTUMOR	Skin_tumor_ECD4-LLC-1_S26	Skin_tumor_ETREG_LLC-1_S27
SKIN	LLC	SKIN	SKINTUMOR	Skin_tumor_ECD4-LLC-2_S27	Skin_tumor_ETREG_LLC-2_S28
SKIN	LLC	SKIN	SKINTUMOR	Skin_tumor_ECD4-LLC-3_S28	Skin_tumor_ETREG_LLC-3_S29
SKIN	LLC	SKIN	SKINTUMOR	Skin_tumor_ECD4-LLC-4_S29	Skin_tumor_ETREG_LLC-4_S30
SKIN	LLC	SKIN	SKINTUMOR	Skin_tumor_ECD4-LLC-5_old_S41	Skin_tumor_ETREG_LLC-5_old_S42
SKIN	LLC	SKIN	SKINTUMOR	Skin_tumor_ECD4-LLC-6_old_S42	Skin_tumor_ETREG_LLC-6_old_S43
SKIN	LLC	SKIN	SKINTUMOR	Skin_tumor_ECD4-LLC-7_old_S43	Skin_tumor_ETREG_LLC-7_old_S44
SKIN	LLC	SKIN	SKINTUMOR	Skin_tumor_ECD4-LLC-8_old_S44	Skin_tumor_ETREG_LLC-8_old_S45
SKIN	PYMT	SKIN	SKINTUMOR	Skin_tumor_ECD4-Pymt-1_S33	Skin_tumor_ETREG_Pymt-1_S34
SKIN	PYMT	SKIN	SKINTUMOR	Skin_tumor_ECD4-Pymt-2_S34	Skin_tumor_ETREG_Pymt-2_S35
SKIN	PYMT	SKIN	SKINTUMOR	Skin_tumor_ECD4-Pymt-3_S35	Skin_tumor_ETREG_Pymt-3_S36
SKIN	PYMT	SKIN	SKINTUMOR	Skin_tumor_ECD4-Pymt-4_S36	Skin_tumor_ETREG_Pymt-4_S37
SKIN	PYMT	SKIN	SKINTUMOR	Skin_tumor_ECD4-Pymt-5_old_S37	Skin_tumor_ETREG_Pymt-5_old_S38
SKIN	PYMT	SKIN	SKINTUMOR	Skin_tumor_ECD4-Pymt-6_old_S38	Skin_tumor_ETREG_Pymt-6_old_S39
SKIN	PYMT	SKIN	SKINTUMOR	Skin_tumor_ECD4-Pymt-7_old_S39	Skin_tumor_ETREG_Pymt-7_old_S40
SKIN	PYMT	SKIN	SKINTUMOR	Skin_tumor_ECD4-Pymt-8_old_S40	Skin_tumor_ETREG_Pymt-8_old_S41
SPL	B16	SKIN	SKINTUMOR	Spl_ECD4-B16-1_Skintumor_S30	Spl_Etreg-B16-1_Skintumor_S30
SPL	B16	SKIN	SKINTUMOR	Spl_ECD4-B16-2_Skintumor_S31	Spl_Etreg-B16-2_Skintumor_S31
SPL	B16	SKIN	SKINTUMOR	Spl_ECD4-B16-3_Skintumor_S32	Spl_Etreg-B16-3_Skintumor_S32
SPL	LLC	SKIN	SKINTUMOR	Spl_ECD4-LLC-1_Skintumor_S14	Spl_Etreg-LLC-1-Skintumor_S14
SPL	LLC	SKIN	SKINTUMOR	Spl_ECD4-LLC-2_Skintumor_S15	Spl_Etreg-LLC-2-Skintumor_S15
SPL	LLC	SKIN	SKINTUMOR	Spl_ECD4-LLC-3_Skintumor_S16	Spl_Etreg-LLC-3-Skintumor_S16
SPL	LLC	SKIN	SKINTUMOR	Spl_ECD4-LLC-4_Skintumor_S17	Spl_Etreg-LLC-4-Skintumor_S17
SPL	PYMT	SKIN	SKINTUMOR	Spl_ECD4-Pymt-1_Skintumor_S22	Spl_Etreg-Pymt1-Skintumor_S22
SPL	PYMT	SKIN	SKINTUMOR	Spl_ECD4-Pymt-2_Skintumor_S23	Spl_Etreg-Pymt2-Skintumor_S23
SPL	PYMT	SKIN	SKINTUMOR	Spl_ECD4-Pymt-3_Skintumor_S24	Spl_Etreg-Pymt3-Skintumor_S24
SPL	PYMT	SKIN	SKINTUMOR	Spl_ECD4-Pymt-4_Skintumor_S25	Spl_Etreg-Pymt4-Skintumor_S25
AXLN	B16	LUNG	LUNGTUMOR	Axln_ECD4-B16-1-Lungtumor_S24	Axln_ETREG_B16-1_Lungtumor_S23
AXLN	B16	LUNG	LUNGTUMOR	Axln_ECD4-B16-2-Lungtumor_S25	Axln_ETREG_B16-2_Lungtumor_S24
AXLN	B16	LUNG	LUNGTUMOR	Axln_ECD4-B16-3-Lungtumor_S26	Axln_ETREG_B16-3_Lungtumor_S25
AXLN	B16	LUNG	LUNGTUMOR	Axln_ECD4-B16-4-Lungtumor_S27	Axln_ETREG_B16-4_Lungtumor_S26
AXLN	LLC	LUNG	LUNGTUMOR	Axln_ECD4-LLC-1_Lungtumor_S16	Axln_ETREG_LLC-1_Lungtumor_S15
AXLN	LLC	LUNG	LUNGTUMOR	Axln_ECD4-LLC-2_Lungtumor_S17	Axln_ETREG_LLC-2_Lungtumor_S16
AXLN	LLC	LUNG	LUNGTUMOR	Axln_ECD4-LLC-3_Lungtumor_S18	Axln_ETREG_LLC-3_Lungtumor_S17
AXLN	LLC	LUNG	LUNGTUMOR	Axln_ECD4-LLC-4_Lungtumor_S19	Axln_ETREG_LLC-4_Lungtumor_S18
AXLN	PYMT	LUNG	LUNGTUMOR	Axln_ECD4-Pymt-1_Lungtumor_S20	Axln_ETREG_Pymt-1_Lung_S19
AXLN	PYMT	LUNG	LUNGTUMOR	Axln_ECD4-Pymt-2_Lungtumor_S21	Axln_ETREG_Pymt-2_Lung_S20
AXLN	PYMT	LUNG	LUNGTUMOR	Axln_ECD4-Pymt-3_Lungtumor_S22	Axln_ETREG_Pymt-3_Lung__S21
AXLN	PYMT	LUNG	LUNGTUMOR	Axln_ECD4-Pymt-4_Lungtumor_S23	Axln_ETREG_Pymt-4_Lung__S22
AXLN	BLEO	LUNG	NONE	Axln_ECD4-Bleo1_Lung_S31	Axln_ETREG_Bleo1_Lung_S30
AXLN	BLEO	LUNG	NONE	Axln_ECD4-Bleo2_Lung_S32	Axln_ETREG_Bleo2_Lung_S31
AXLN	BLEO	LUNG	NONE	Axln_ECD4-Bleo3_Lung_S33	Axln_ETREG_Bleo3_Lung_S32
AXLN	BLEO	LUNG	NONE	Axln_ECD4-Bleo4_Lung_S34	Axln_ETREG_Bleo4_Lung_S33
AXLN	CTRL	CONTROL	NONE	Axln_ECD4-CTRL1-Axln_S13	Axln_ETREG_CTRL1_S12
AXLN	CTRL	CONTROL	NONE	Axln_ECD4-CTRL2-Axln_S14	Axln_ETREG_CTRL2_S13
AXLN	CTRL	CONTROL	NONE	Axln_ECD4-CTRL3-Axln_S15	Axln_ETREG_CTRL3_S14
AXLN	WORM	LUNG	NONE	Axln_ECD4-Worm1_Lung_S28	Axln_ETREG_Worm1_Lung_S27
AXLN	WORM	LUNG	NONE	Axln_ECD4-Worm2_Lung_S29	Axln_ETREG_Worm2_Lung_S28
AXLN	WORM	LUNG	NONE	Axln_ECD4-Worm3_Lung_S30	Axln_ETREG_Worm3_Lung_S29
AXLN	B16	SKIN	SKINTUMOR	Axln_ECD4-B16-1-Skintumor_S9	Axln_ETREG_B16-1_Skintumor_S9
AXLN	B16	SKIN	SKINTUMOR	Axln_ECD4-B16-2-Skintumor_S10	Axln_ETREG_B16-2_Skintumor_S10
AXLN	B16	SKIN	SKINTUMOR	Axln_ECD4-B16-3-Skintumor_S11	Axln_ETREG_B16-3_Skintumor_S11
AXLN	LLC	SKIN	SKINTUMOR	Axln_ECD4-LLC-1_Skintumor_S5	Axln_ETREG_LLC-1_Skintumor_S5
AXLN	LLC	SKIN	SKINTUMOR	Axln_ECD4-LLC-2_Skintumor_S6	Axln_ETREG_LLC-2_Skintumorr_S6
AXLN	LLC	SKIN	SKINTUMOR	Axln_ECD4-LLC-3_Skintumor_S7	Axln_ETREG_LLC-3_Skintumor_S7
AXLN	LLC	SKIN	SKINTUMOR	Axln_ECD4-LLC-4_Skintumor_S8	Axln_ETREG_LLC-4_Skintumor_S8
AXLN	PYMT	SKIN	SKINTUMOR	Axln_ECD4-Pymt-1_Skintumor_S1	Axln_ETREG_Pymt-1_Skintumor_S1
AXLN	PYMT	SKIN	SKINTUMOR	Axln_ECD4-Pymt-2_Skintumor_S2	Axln_ETREG_Pymt-2_Skintumor_S2
AXLN	PYMT	SKIN	SKINTUMOR	Axln_ECD4-Pymt-3_Skintumor_S3	Axln_ETREG_Pymt-3_Skintumor_S3
AXLN	PYMT	SKIN	SKINTUMOR	Axln_ECD4-Pymt-4_Skintumor_S4	Axln_ETREG_Pymt-4_Skintumor_S4
IGLN	B16	SKIN	SKINTUMOR	IgLN_ECD4-B16-1_Skintumor_S9	IgLN_ETREG-B16-1_Skintumor_S9
IGLN	B16	SKIN	SKINTUMOR	IgLN_ECD4-B16-2_Skintumor_S10	IgLN_ETREG-B16-2_Skintumor_S10
IGLN	B16	SKIN	SKINTUMOR	IgLN_ECD4-B16-3_Skintumor_S11	IgLN_ETREG-B16-3_Skintumor_S11
IGLN	LLC	SKIN	SKINTUMOR	IgLN_ECD4-LLC-1_Skintumor_S5	IgLN_ETREG-LLC-1_Skintumor_S5
IGLN	LLC	SKIN	SKINTUMOR	IgLN_ECD4-LLC-2_Skintumor_S6	IgLN_ETREG-LLC-2_Skintumor_S6
IGLN	LLC	SKIN	SKINTUMOR	IgLN_ECD4-LLC-3_Skintumor_S7	IgLN_ETREG-LLC-3_Skintumor_S7
IGLN	LLC	SKIN	SKINTUMOR	IgLN_ECD4-LLC-4_Skintumor_S8	IgLN_ETREG-LLC-4_Skintumor_S8
IGLN	PYMT	SKIN	SKINTUMOR	IgLN_ECD4-Pymt-1-Skintumor_S1	IgLN_ETREG-Pymt-1_Skintumor_S1
IGLN	PYMT	SKIN	SKINTUMOR	IgLN_ECD4-Pymt-2-Skintumor_S2	IgLN_ETREG-Pymt-2_Skintumor_S2
IGLN	PYMT	SKIN	SKINTUMOR	IgLN_ECD4-Pymt-3-Skintumor_S3	IgLN_ETREG-Pymt-3_Skintumor_S3
IGLN	PYMT	SKIN	SKINTUMOR	IgLN_ECD4-Pymt-4-Skintumor_S4	IgLN_ETREG-Pymt-4_Skintumor_S4
MLN	B16	LUNG	LUNGTUMOR	MLN_ECD4-B16-1_Lungtumor_S34	MLN_Etreg-B16-1-Lungtumor_S8
MLN	B16	LUNG	LUNGTUMOR	MLN_ECD4-B16-2_Lungtumor_S35	MLN_Etreg-B16-2-Lungtumor_S9
MLN	B16	LUNG	LUNGTUMOR	MLN_ECD4-B16-3_Lungtumor_S36	MLN_Etreg-B16-3-Lungtumor_S10
MLN	B16	LUNG	LUNGTUMOR	MLN_ECD4-B16-4_Lungtumor_S37	MLN_Etreg-B16-4-Lungtumor_S11
MLN	LLC	LUNG	LUNGTUMOR	MLN_ECD4-LLC-1_Lungtumor_S45	MLN_Etreg-LLC-1_Lungtumor_S19
MLN	LLC	LUNG	LUNGTUMOR	MLN_ECD4-LLC-2_Lungtumor_S46	MLN_Etreg-LLC-2_Lungtumor_S20
MLN	LLC	LUNG	LUNGTUMOR	MLN_ECD4-LLC-3_Lungtumor_S47	MLN_Etreg-LLC-3_Lungtumor_S21
MLN	LLC	LUNG	LUNGTUMOR	MLN_ECD4-LLC-4_Lungtumor_S48	MLN_Etreg-LLC-4_Lungtumor__S22
MLN	LLC	LUNG	LUNGTUMOR	MLN_ECD4-LLC-1_Lungtumor_old_S8	MLN_ETREG-LLC-1_old_Lungtumor_S8
MLN	LLC	LUNG	LUNGTUMOR	MLN_ECD4-LLC-2_Lungtumor_old_S9	MLN_ETREG-LLC-2_old_Lungtumor_S9
MLN	LLC	LUNG	LUNGTUMOR	MLN_ECD4-LLC-3_Lungtumor_old_S10	MLN_ETREG-LLC-3_old_Lungtumor_S10
MLN	PYMT	LUNG	LUNGTUMOR	MLN_ECD4-Pymt-1_Lungtumor_S41	MLN_Etreg-Pymt1_Lungtumor_S15
MLN	PYMT	LUNG	LUNGTUMOR	MLN_ECD4-Pymt-2_Lungtumor_S42	MLN_Etreg-Pymt2_Lungtumor_S16
MLN	PYMT	LUNG	LUNGTUMOR	MLN_ECD4-Pymt-3_Lungtumor_S43	MLN_Etreg-Pymt3_Lungtumor_S17
MLN	PYMT	LUNG	LUNGTUMOR	MLN_ECD4-Pymt-4_Lungtumor_S44	MLN_Etreg-Pymt4_Lungtumor_S18
MLN	BLEO	LUNG	NONE	MLN_ECD4-Bleo1_Lung_S30	MLN_Etreg-Bleo1_Lung_S4
MLN	BLEO	LUNG	NONE	MLN_ECD4-Bleo2_Lung_S31	MLN_Etreg-Bleo2_Lung_S5
MLN	BLEO	LUNG	NONE	MLN_ECD4-Bleo3_Lung_S32	MLN_Etreg-Bleo3_Lung__S6
MLN	BLEO	LUNG	NONE	MLN_ECD4-Bleo4_Lung_S33	MLN_Etreg-Bleo4_Lung__S7
MLN	BLEO	LUNG	NONE	MLN_ECD4-Bleo1_old_Lung_S11	MLN_ETREG-Bleo1_old_Lung_S11
MLN	BLEO	LUNG	NONE	MLN_ECD4-Bleo2_old_Lung_S12	MLN_ETREG-Bleo2_old_Lung_S12
MLN	BLEO	LUNG	NONE	MLN_ECD4-Bleo3_old_Lung_S13	MLN_ETREG-Bleo3_old_Lung_S13
MLN	CTRL	CONTROL	NONE	MLN_ECD4-Ctrl1_S27	MLN_Etreg-Ctrl1_S1
MLN	CTRL	CONTROL	NONE	MLN_ECD4-Ctrl2_S28	MLN_Etreg-Ctrl2_S2
MLN	CTRL	CONTROL	NONE	MLN_ECD4-Ctrl3_S29	MLN_Etreg-Ctrl3_S3
MLN	CTRL	CONTROL	NONE	MLN_ECD4-Ctrl1-old_S17	MLN_ETREG-Ctrl1_old_S14
MLN	CTRL	CONTROL	NONE	MLN_ECD4-Ctrl2-old_S18	MLN_ETREG-Ctrl2_old_S15
MLN	CTRL	CONTROL	NONE	MLN_ECD4-Ctrl3-old_S19	MLN_ETREG-Ctrl3_old_S16
MLN	FLU	LUNG	NONE	MLN_ECD4-Flu1_Lung_S1	MLN_ETREG-Flu1_Lung_S1
MLN	FLU	LUNG	NONE	MLN_ECD4-Flu2_Lung_S2	MLN_ETREG-Flu2_Lung_S2
MLN	FLU	LUNG	NONE	MLN_ECD4-Flu3_Lung_S3	MLN_ETREG-Flu3_Lung_S3
MLN	FLU	LUNG	NONE	MLN_ECD4-Flu4_Lung_S4	MLN_ETREG-Flu4_Lung_S4
MLN	WORM	LUNG	NONE	MLN_ECD4-Worm1_Lung_S38	MLN_Etreg-Worm1-Lung_S12
MLN	WORM	LUNG	NONE	MLN_ECD4-Worm2_Lung_S39	MLN_Etreg-Worm2-Lung_S13
MLN	WORM	LUNG	NONE	MLN_ECD4-Worm3_Lung_S40	MLN_Etreg-Worm3-Lung_S14
MLN	WORM	LUNG	NONE	MLN_ECD4-Worm1_old_Lung_S5	MLN_ETREG-Worm1_old_Lung_S5
MLN	WORM	LUNG	NONE	MLN_ECD4-Worm2_old_Lung_S6	MLN_ETREG-Worm2_old_Lung_S6
MLN	WORM	LUNG	NONE	MLN_ECD4-Worm3_old_Lung_S7	MLN_ETREG-Worm3_old_Lung_S7
